# Recent Non-LTR Retrotransposon Activity Predicts Cancer Prevalence in Mammals

**DOI:** 10.1101/2025.08.30.673284

**Authors:** Vahid Nikoonejad Fard, Marc Tollis

## Abstract

Non-long terminal repeat retrotransposons (nLTRs), including long and short interspersed nuclear elements (L1 and SINEs), are the most abundant and active mobile elements in mammals. NLTRs play critical mutagenic and regulatory roles during oncogenesis in humans and model species. However, it is not known whether recent nLTR activity in the genome is related to the lifetime cancer risk of a species beyond humans and conventional model organisms. We examined whether recent nLTR activity predicts cancer prevalence across mammals using comparative analyses of *de novo* whole-genome repeat annotations from 55 species, each with over 20 published zoo pathology records. We quantified nLTR activity as the number of potentially active elements, their proximity to protein-coding genes and cancer gene orthologs (CGOs), and insertions within these genes. Across all three metrics, neoplasia prevalence was associated with both L1 and combined L1-SINE activity, while malignancy was linked exclusively to the L1-SINE predictors. This pattern suggests a complementary and escalating trajectory, where L1s contribute to early tumorigenic events, while SINE activity, driven by L1s, amplifies their impact and fuels the transition to malignancy. Moreover, genomes harboring more CGOs tended to exhibit higher neoplasia prevalence, and the number of fusion cancer genes was strongly correlated with the number of potentially active L1s across species. Our results further revealed a pattern wherein species with minimal cancer prevalence exhibit restricted activity of at least one major nLTR superfamily, suggesting that preserving genome stability through limited retrotransposition may serve as a protective mechanism against cancer.
