## Supplementary Scripts for "Recent Non-LTR Retrotransposon Activity Predicts Cancer Prevalence in Mammals": 16_CGO_Status.xlsx

### Sheet: Sheet1
Gene Symbol	Somatic	Germline	both	Role_1	Role_2	Role_3	Oncogene	TSG	Fusion
A1CF	yes			oncogene			yes
ABI1	yes			TSG	fusion			yes	yes
ABL1	yes			oncogene	fusion		yes		yes
ABL2	yes			oncogene	fusion		yes		yes
ACKR3	yes			oncogene	fusion		yes		yes
ACSL3	yes			fusion					yes
ACSL6	yes			fusion					yes
ACVR1	yes			oncogene			yes
ACVR1B	yes			TSG				yes
ACVR2A	yes			TSG				yes
AFDN	yes			oncogene	fusion		yes		yes
AFF1	yes			fusion					yes
AFF3	yes			oncogene	fusion		yes		yes
AFF4	yes			oncogene	fusion		yes		yes
AKAP9	yes			fusion					yes
AKT1	yes			oncogene			yes
AKT2	yes			oncogene			yes
AKT3	yes			oncogene			yes
ALDH2	yes			fusion					yes
ALK	yes	yes	yes	oncogene	fusion		yes		yes
AMER1	yes			TSG				yes
ANK1	yes
APC	yes	yes	yes	TSG				yes
APOBEC3B		yes		oncogene	TSG		yes	yes
AR	yes	yes	yes	oncogene			yes
ARAF	yes			oncogene			yes
ARHGAP26	yes			TSG	fusion			yes	yes
ARHGAP35	yes			TSG				yes
ARHGAP5	yes			oncogene			yes
ARHGEF10	yes			TSG				yes
ARHGEF10L	yes			TSG				yes
ARHGEF12	yes			TSG	fusion			yes	yes
ARID1A	yes			TSG	fusion			yes	yes
ARID1B	yes			TSG				yes
ARID2	yes			TSG				yes
ARNT	yes			oncogene	TSG	fusion	yes	yes	yes
ASPM	yes	yes	yes
ASPSCR1	yes			fusion					yes
ASXL1	yes			TSG				yes
ASXL2	yes			TSG				yes
ATF1	yes			oncogene	fusion		yes		yes
ATIC	yes			fusion					yes
ATM	yes	yes	yes	TSG				yes
ATP1A1	yes			oncogene	TSG		yes	yes
ATP2B3	yes			TSG				yes
ATR	yes	yes	yes	TSG				yes
ATRX	yes			TSG				yes
AXIN1	yes			TSG				yes
AXIN2	yes	yes	yes	TSG				yes
B2M	yes			TSG				yes
BAP1	yes	yes	yes	TSG				yes
BARD1	yes	yes	yes	TSG				yes
BAX	yes			TSG				yes
BAZ1A	yes			TSG				yes
BCL10	yes			TSG	fusion			yes	yes
BCL11A	yes			oncogene	fusion		yes		yes
BCL11B	yes			oncogene	TSG	fusion	yes	yes	yes
BCL2	yes			oncogene	fusion		yes		yes
BCL2L12	yes			oncogene			yes
BCL3	yes			oncogene	fusion		yes		yes
BCL6	yes			oncogene	fusion		yes		yes
BCL7A	yes			fusion					yes
BCL9	yes			oncogene	fusion		yes		yes
BCL9L	yes			oncogene	TSG		yes	yes
BCLAF1	yes
BCOR	yes			TSG	fusion			yes	yes
BCORL1	yes			oncogene	TSG		yes	yes
BCR	yes			fusion					yes
BIRC3	yes			oncogene	TSG	fusion	yes	yes	yes
BIRC6	yes			oncogene	fusion		yes		yes
BLM		yes		TSG				yes
BMP5	yes
BMPR1A		yes		oncogene	TSG		yes	yes
BRAF	yes			oncogene	fusion		yes		yes
BRCA1	yes	yes	yes	TSG				yes
BRCA2	yes	yes	yes	TSG				yes
BRD3	yes			oncogene	fusion		yes		yes
BRD4	yes			oncogene	fusion		yes		yes
BRIP1		yes		TSG				yes
BTG1	yes			TSG	fusion			yes	yes
BTG2	yes			TSG				yes
BTK	yes			oncogene	TSG		yes	yes
BUB1B		yes		TSG				yes
C15orf65	yes			fusion					yes
CACNA1D	yes			oncogene			yes
CALR	yes			oncogene			yes
CAMTA1	yes			TSG	fusion			yes	yes
CANT1	yes			fusion					yes
CARD11	yes			oncogene			yes
CARS	yes			TSG	fusion			yes	yes
CASP3	yes			TSG				yes
CASP8	yes			TSG				yes
CASP9	yes			TSG				yes
CBFA2T3	yes			TSG	fusion			yes	yes
CBFB	yes			TSG	fusion			yes	yes
CBL	yes			oncogene	TSG	fusion	yes	yes	yes
CBLB	yes			TSG				yes
CBLC	yes			oncogene	TSG		yes	yes
CCDC6	yes			TSG	fusion			yes	yes
CCNB1IP1	yes			TSG	fusion			yes	yes
CCNC	yes			TSG				yes
CCND1	yes			oncogene	fusion		yes		yes
CCND2	yes			oncogene	fusion		yes		yes
CCND3	yes			oncogene	fusion		yes		yes
CCNE1	yes			oncogene			yes
CCR4	yes			oncogene			yes
CCR7	yes			oncogene			yes
CD209	yes
CD274	yes			TSG	fusion			yes	yes
CD28	yes			oncogene			yes
CD74	yes			oncogene	fusion		yes		yes
CD79A	yes			oncogene			yes
CD79B	yes			oncogene			yes
CDC73	yes	yes	yes	TSG				yes
CDH1	yes	yes	yes	TSG				yes
CDH10	yes	yes	yes	TSG				yes
CDH11	yes			TSG	fusion			yes	yes
CDH17	yes			oncogene			yes
CDK12	yes			TSG				yes
CDK4		yes		oncogene			yes
CDK6	yes			oncogene	fusion		yes		yes
CDKN1A	yes			oncogene	TSG		yes	yes
CDKN1B	yes	yes	yes	TSG				yes
CDKN2A	yes	yes	yes	TSG				yes
CDKN2C	yes			TSG				yes
CDX2	yes			TSG	fusion			yes	yes
CEBPA	yes			TSG				yes
CEP89	yes			fusion					yes
CHCHD7	yes			fusion					yes
CHD2	yes			TSG				yes
CHD4	yes			oncogene			yes
CHEK2		yes		TSG				yes
CHIC2	yes			fusion					yes
CHST11	yes			oncogene	fusion		yes		yes
CIC	yes			oncogene	TSG	fusion	yes	yes	yes
CIITA	yes			TSG	fusion			yes	yes
CLIP1	yes			fusion					yes
CLP1	yes			fusion					yes
CLTC	yes			TSG	fusion			yes	yes
CLTCL1	yes			TSG	fusion			yes	yes
CNBD1	yes
CNBP	yes			TSG	fusion			yes	yes
CNOT3	yes			TSG				yes
CNTNAP2	yes			TSG				yes
CNTRL	yes			fusion					yes
COL1A1	yes			fusion					yes
COL2A1	yes			fusion					yes
COL3A1	yes			fusion					yes
COX6C	yes			fusion					yes
CPEB3	yes			TSG				yes
CREB1	yes			oncogene	fusion		yes		yes
CREB3L1	yes			TSG	fusion			yes	yes
CREB3L2	yes			oncogene	fusion		yes		yes
CREBBP	yes			oncogene	TSG	fusion	yes	yes	yes
CRLF2	yes			oncogene	fusion		yes		yes
CRNKL1	yes
CRTC1	yes			oncogene	fusion		yes		yes
CRTC3	yes			fusion					yes
CSF1R	yes			oncogene			yes
CSF3R	yes			oncogene			yes
CSMD3	yes			TSG				yes
CTCF	yes			TSG				yes
CTNNA1	yes	yes	yes	TSG	fusion			yes	yes
CTNNA2	yes			oncogene			yes
CTNNB1	yes			oncogene	fusion		yes		yes
CTNND1	yes
CTNND2	yes			oncogene			yes
CUL3	yes			TSG				yes
CUX1	yes			oncogene	TSG		yes	yes
CXCR4	yes	yes	yes	oncogene			yes
CYLD	yes	yes	yes	TSG				yes
CYP2C8	yes
CYSLTR2	yes			oncogene			yes
DAXX	yes			oncogene	TSG		yes	yes
DCAF12L2	yes
DCC	yes
DCTN1	yes			fusion					yes
DDB2		yes		oncogene	TSG		yes	yes
DDIT3	yes			oncogene	fusion		yes		yes
DDR2	yes			oncogene			yes
DDX10	yes			TSG	fusion			yes	yes
DDX3X	yes			TSG				yes
DDX5	yes			oncogene	fusion		yes		yes
DDX6	yes			oncogene	fusion		yes		yes
DEK	yes			oncogene	fusion		yes		yes
DGCR8	yes			oncogene			yes
DICER1	yes	yes	yes	TSG				yes
DNAJB1	yes			fusion					yes
DNM2	yes			TSG				yes
DNMT3A	yes			TSG				yes
DROSHA	yes			TSG				yes
EBF1	yes			TSG	fusion			yes	yes
ECT2L	yes
EED	yes			TSG				yes
EGFR	yes	yes	yes	oncogene			yes
EIF1AX	yes
EIF3E	yes			TSG	fusion			yes	yes
EIF4A2	yes			fusion					yes
ELF3	yes			TSG				yes
ELF4	yes			oncogene	TSG	fusion	yes	yes	yes
ELK4	yes			oncogene	fusion		yes		yes
ELL	yes			TSG	fusion			yes	yes
ELN	yes			fusion					yes
EML4	yes			fusion					yes
EP300	yes			TSG	fusion			yes	yes
EPAS1	yes			oncogene	TSG		yes	yes
EPHA3	yes
EPHA7	yes
EPS15	yes			TSG	fusion			yes	yes
ERBB2	yes			oncogene	fusion		yes		yes
ERBB3	yes			oncogene			yes
ERBB4	yes	yes	yes	oncogene	TSG		yes	yes
ERC1	yes			fusion					yes
ERCC2		yes		TSG				yes
ERCC3		yes		TSG				yes
ERCC4		yes		TSG				yes
ERCC5		yes		TSG				yes
ERG	yes			oncogene	fusion		yes		yes
ESR1	yes			oncogene	TSG	fusion	yes	yes	yes
ETNK1	yes			TSG				yes
ETV1	yes			oncogene	fusion		yes		yes
ETV4	yes			oncogene	fusion		yes		yes
ETV5	yes			oncogene	fusion		yes		yes
ETV6	yes			TSG	fusion			yes	yes
EWSR1	yes			oncogene	fusion		yes		yes
EXT1		yes		TSG	fusion			yes	yes
EXT2		yes		TSG				yes
EZH2	yes			oncogene	TSG		yes	yes
EZR	yes			fusion					yes
FADD	yes	yes	yes
FAM131B	yes			fusion					yes
FAM135B	yes
FAM47C	yes
FANCA		yes		TSG				yes
FANCC		yes		TSG				yes
FANCD2		yes		TSG				yes
FANCE		yes		TSG				yes
FANCF		yes		TSG				yes
FANCG		yes		TSG				yes
FAS	yes			TSG				yes
FAT1	yes	yes	yes	TSG				yes
FAT3	yes
FAT4	yes			TSG				yes
FBLN2	yes			TSG				yes
FBXO11	yes			TSG				yes
FBXW7	yes			TSG				yes
FCGR2B	yes			oncogene	fusion		yes		yes
FCRL4	yes			oncogene	fusion		yes		yes
FEN1		yes		TSG				yes
FES	yes			oncogene	TSG		yes	yes
FEV	yes			oncogene	fusion		yes		yes
FGFR1	yes			oncogene	fusion		yes		yes
FGFR1OP	yes			fusion					yes
FGFR2	yes			oncogene	fusion		yes		yes
FGFR3	yes			oncogene	fusion		yes		yes
FGFR4	yes			oncogene			yes
FH		yes		TSG				yes
FHIT	yes			TSG	fusion			yes	yes
FIP1L1	yes			fusion					yes
FKBP9	yes
FLCN		yes		TSG				yes
FLI1	yes			oncogene	fusion		yes		yes
FLNA	yes
FLT3	yes			oncogene			yes
FLT4	yes			oncogene			yes
FNBP1	yes			fusion					yes
FOXA1	yes			oncogene			yes
FOXL2	yes			oncogene	TSG		yes	yes
FOXO1	yes			oncogene	TSG	fusion	yes	yes	yes
FOXO3	yes			oncogene	TSG	fusion	yes	yes	yes
FOXO4	yes			oncogene	TSG	fusion	yes	yes	yes
FOXP1	yes			oncogene	fusion		yes		yes
FOXR1	yes			oncogene	fusion		yes		yes
FSTL3	yes			oncogene	fusion		yes		yes
FUBP1	yes			oncogene			yes
FUS	yes			TSG	fusion			yes	yes
GAS7	yes			fusion					yes
GATA1	yes			oncogene	TSG		yes	yes
GATA2	yes			oncogene			yes
GATA3	yes			oncogene	TSG		yes	yes
GLI1	yes			oncogene	fusion		yes		yes
GMPS	yes			fusion					yes
GNA11	yes			oncogene			yes
GNAQ	yes			oncogene			yes
GNAS	yes			oncogene			yes
GOLGA5	yes			fusion					yes
GOLPH3	yes
GOPC	yes			fusion					yes
GPC3		yes		oncogene	TSG		yes	yes
GPC5	yes			TSG				yes
GPHN	yes			fusion					yes
GRIN2A	yes			TSG				yes
GRM3	yes			oncogene			yes
GSK3B	yes
H3F3A	yes			oncogene			yes
H3F3B	yes			oncogene			yes
HERPUD1	yes			fusion					yes
HEY1	yes			oncogene	fusion		yes		yes
HGF	yes	yes	yes	oncogene	fusion		yes		yes
HIF1A	yes			oncogene			yes
HIP1	yes			oncogene	fusion		yes		yes
HIST1H3B	yes			oncogene			yes
HIST1H4I	yes			fusion					yes
HLA-A	yes			fusion					yes
HLF	yes			oncogene	fusion		yes		yes
HMGA1	yes			oncogene	fusion		yes		yes
HMGA2	yes			oncogene	fusion		yes		yes
HMGN2P46	yes			fusion					yes
HNF1A	yes	yes	yes	TSG				yes
HNRNPA2B1	yes			oncogene	fusion		yes		yes
HOOK3	yes			fusion					yes
HOXA11	yes			oncogene	TSG	fusion	yes	yes	yes
HOXA13	yes			oncogene	fusion		yes		yes
HOXA9	yes			oncogene	TSG	fusion	yes	yes	yes
HOXC11	yes			oncogene	fusion		yes		yes
HOXC13	yes			oncogene	fusion		yes		yes
HOXD11	yes			oncogene	fusion		yes		yes
HOXD13	yes			oncogene	fusion		yes		yes
HRAS	yes	yes	yes	oncogene			yes
HSP90AA1	yes			fusion					yes
HSP90AB1	yes			fusion					yes
ID3	yes			TSG				yes
IDH1	yes			oncogene			yes
IDH2	yes			oncogene			yes
IGF2BP2	yes			TSG				yes
IGH	yes			fusion					yes
IGK	yes			fusion					yes
IGL	yes			fusion					yes
IKBKB	yes			oncogene			yes
IKZF1	yes			TSG	fusion			yes	yes
IKZF3	yes			oncogene	TSG	fusion	yes	yes	yes
IL2	yes			fusion					yes
IL21R	yes			fusion					yes
IL6ST	yes			oncogene			yes
IL7R	yes			oncogene			yes
IRF4	yes			oncogene	TSG	fusion	yes	yes	yes
IRS4	yes			oncogene	TSG		yes	yes
ISX	yes
ITGAV	yes
ITK	yes			fusion					yes
JAK1	yes			oncogene	TSG		yes	yes
JAK2	yes			oncogene	fusion		yes		yes
JAK3	yes			oncogene			yes
JAZF1	yes			fusion					yes
JUN	yes			oncogene			yes
KAT6A	yes			oncogene	fusion		yes		yes
KAT6B	yes			TSG	fusion			yes	yes
KAT7	yes			oncogene			yes
KCNJ5	yes			oncogene			yes
KDM5A	yes			oncogene	fusion		yes		yes
KDM5C	yes			TSG				yes
KDM6A	yes			oncogene	TSG		yes	yes
KDR	yes	yes	yes	oncogene			yes
KDSR	yes			fusion					yes
KEAP1	yes			TSG				yes
KIAA1549	yes			fusion					yes
KIF5B	yes			fusion					yes
KIT	yes	yes	yes	oncogene			yes
KLF4	yes			oncogene	TSG		yes	yes
KLF6	yes			TSG				yes
KLK2	yes			fusion					yes
KMT2A	yes			oncogene	fusion		yes		yes
KMT2C	yes			TSG				yes
KMT2D	yes			oncogene	TSG		yes	yes
KNL1	yes			TSG	fusion			yes	yes
KNSTRN	yes			oncogene			yes
KRAS	yes			oncogene			yes
KTN1	yes			fusion					yes
LARP4B	yes			TSG				yes
LASP1	yes			fusion					yes
LATS1	yes			TSG				yes
LATS2	yes			TSG				yes
LCK	yes			oncogene	fusion		yes		yes
LCP1	yes			fusion					yes
LEF1	yes			oncogene	TSG		yes	yes
LEPROTL1	yes			TSG				yes
LHFPL6	yes			fusion					yes
LIFR	yes			fusion					yes
LMNA	yes			fusion					yes
LMO1	yes	yes	yes	oncogene	fusion		yes		yes
LMO2	yes			oncogene	fusion		yes		yes
LPP	yes			oncogene	fusion		yes		yes
LRIG3	yes			TSG	fusion			yes	yes
LRP1B	yes			TSG				yes
LSM14A	yes			fusion					yes
LYL1	yes			oncogene	fusion		yes		yes
LYN	yes			oncogene	fusion		yes		yes
LZTR1	yes	yes	yes	TSG				yes
MACC1	yes			oncogene			yes
MAF	yes			oncogene	fusion		yes		yes
MAFB	yes			oncogene	fusion		yes		yes
MALAT1	yes			oncogene	TSG	fusion	yes	yes	yes
MALT1	yes			oncogene	fusion		yes		yes
MAML2	yes			oncogene	fusion		yes		yes
MAP2K1	yes			oncogene			yes
MAP2K2	yes			oncogene			yes
MAP2K4	yes			oncogene	TSG		yes	yes
MAP3K1	yes			oncogene	TSG		yes	yes
MAP3K13	yes			oncogene	TSG		yes	yes
MAPK1	yes			oncogene			yes
MAX	yes	yes	yes	TSG				yes
MB21D2	yes
MDM2	yes			oncogene			yes
MDM4	yes			oncogene			yes
MDS2	yes			fusion					yes
MECOM	yes			oncogene	fusion		yes		yes
MED12	yes			TSG				yes
MEN1	yes	yes	yes	TSG				yes
MET	yes			oncogene			yes
MGMT	yes			TSG				yes
MITF	yes			oncogene			yes
MLF1	yes			TSG	fusion			yes	yes
MLH1	yes	yes	yes	TSG				yes
MLLT1	yes			fusion					yes
MLLT10	yes			oncogene	fusion		yes		yes
MLLT11	yes			fusion					yes
MLLT3	yes			fusion					yes
MLLT6	yes			fusion					yes
MN1	yes			oncogene	fusion		yes		yes
MNX1	yes			fusion					yes
MPL	yes	yes	yes	oncogene			yes
MRTFA	yes			oncogene	TSG	fusion	yes	yes	yes
MSH2	yes	yes	yes	TSG				yes
MSH6	yes	yes	yes	TSG				yes
MSI2	yes			oncogene	fusion		yes		yes
MSN	yes			fusion					yes
MTCP1	yes			oncogene	fusion		yes		yes
MTOR	yes			oncogene			yes
MUC1	yes			fusion					yes
MUC16	yes			oncogene			yes
MUC4	yes			oncogene			yes
MUC6	yes	yes	yes
MUTYH		yes		TSG				yes
MYB	yes			oncogene	fusion		yes		yes
MYC	yes			oncogene	fusion		yes		yes
MYCL	yes			oncogene			yes
MYCN	yes			oncogene			yes
MYD88	yes			oncogene			yes
MYH11	yes			fusion					yes
MYH9	yes			TSG	fusion			yes	yes
MYO5A	yes			fusion					yes
MYOD1	yes			oncogene			yes
N4BP2	yes			TSG				yes
NAB2	yes			TSG	fusion			yes	yes
NACA	yes			fusion					yes
NBEA	yes
NBN		yes		TSG				yes
NCKIPSD	yes			fusion					yes
NCOA1	yes			fusion					yes
NCOA2	yes			oncogene	fusion		yes		yes
NCOA4	yes			TSG	fusion			yes	yes
NCOR1	yes			TSG				yes
NCOR2	yes			TSG				yes
NDRG1	yes			TSG	fusion			yes	yes
NF1	yes	yes	yes	TSG	fusion			yes	yes
NF2	yes	yes	yes	TSG				yes
NFATC2	yes			oncogene	fusion		yes		yes
NFE2L2	yes			oncogene	TSG		yes	yes
NFIB	yes			fusion					yes
NFKB2	yes			oncogene	TSG	fusion	yes	yes	yes
NFKBIE	yes			TSG				yes
NIN	yes			fusion					yes
NKX2-1	yes			oncogene	TSG		yes	yes
NONO	yes			fusion					yes
NOTCH1	yes			oncogene	TSG	fusion	yes	yes	yes
NOTCH2	yes			oncogene	TSG		yes	yes
NPM1	yes			oncogene	fusion		yes		yes
NR4A3	yes			oncogene	fusion		yes		yes
NRAS	yes			oncogene			yes
NRG1	yes			TSG	fusion			yes	yes
NSD1	yes			fusion					yes
NSD2	yes			oncogene	fusion		yes		yes
NSD3	yes			oncogene	fusion		yes		yes
NT5C2	yes			oncogene			yes
NTHL1		yes		TSG				yes
NTRK1	yes			oncogene	TSG	fusion	yes	yes	yes
NTRK2	yes			oncogene	fusion		yes		yes
NTRK3	yes			oncogene	fusion		yes		yes
NUMA1	yes			fusion					yes
NUP214	yes			fusion					yes
NUP98	yes			oncogene	fusion		yes		yes
NUTM1	yes			oncogene	fusion		yes		yes
NUTM2B	yes			fusion					yes
NUTM2D	yes			fusion					yes
OLIG2	yes			oncogene	fusion		yes		yes
OMD	yes			fusion					yes
P2RY8	yes			oncogene	fusion		yes		yes
PABPC1	yes			oncogene	TSG		yes	yes
PAFAH1B2	yes			fusion					yes
PALB2		yes		TSG				yes
PATZ1	yes			TSG	fusion			yes	yes
PAX3	yes			oncogene	fusion		yes		yes
PAX5	yes			oncogene	TSG	fusion	yes	yes	yes
PAX7	yes			fusion					yes
PAX8	yes			fusion					yes
PBRM1	yes			TSG				yes
PBX1	yes			oncogene	fusion		yes		yes
PCBP1	yes
PCM1	yes			fusion					yes
PDCD1LG2	yes			oncogene	fusion		yes		yes
PDE4DIP	yes			fusion					yes
PDGFB	yes			oncogene	fusion		yes		yes
PDGFRA	yes	yes	yes	oncogene	fusion		yes		yes
PDGFRB	yes			oncogene	fusion		yes		yes
PER1	yes			TSG	fusion			yes	yes
PHF6	yes			TSG				yes
PHOX2B	yes	yes	yes	TSG				yes
PICALM	yes			fusion					yes
PIK3CA	yes			oncogene			yes
PIK3CB	yes			oncogene			yes
PIK3R1	yes			TSG				yes
PIM1	yes			oncogene	fusion		yes		yes
PLAG1	yes			oncogene	fusion		yes		yes
PLCG1	yes			oncogene	fusion		yes		yes
PML	yes			TSG	fusion			yes	yes
PMS1		yes
PMS2		yes		TSG				yes
POLD1	yes	yes	yes	TSG				yes
POLE	yes	yes	yes	TSG				yes
POLG	yes			TSG				yes
POLQ	yes	yes	yes	oncogene	TSG		yes	yes
POLR2A	yes
POT1	yes			TSG				yes
POU2AF1	yes			oncogene	fusion		yes		yes
POU5F1	yes			oncogene	fusion		yes		yes
PPARG	yes			TSG	fusion			yes	yes
PPFIBP1	yes			fusion					yes
PPM1D	yes			oncogene			yes
PPP2R1A	yes			TSG				yes
PPP6C	yes			TSG				yes
PRCC	yes			fusion					yes
PRDM1	yes			TSG				yes
PRDM16	yes			oncogene	fusion		yes		yes
PRDM2	yes			TSG				yes
PREX2	yes			oncogene			yes
PRF1		yes		TSG				yes
PRKACA	yes			oncogene			yes
PRKAR1A	yes	yes	yes	oncogene	TSG	fusion	yes	yes	yes
PRKCB	yes
PRKD1	yes			fusion					yes
PRPF40B	yes
PRRX1	yes			fusion					yes
PSIP1	yes			oncogene	fusion		yes		yes
PTCH1	yes	yes	yes	TSG				yes
PTEN	yes	yes	yes	TSG				yes
PTK6	yes			oncogene	TSG		yes	yes
PTPN11	yes			oncogene			yes
PTPN13	yes	yes	yes	TSG				yes
PTPN6	yes			TSG				yes
PTPRB	yes			TSG				yes
PTPRC	yes			TSG				yes
PTPRD	yes			TSG				yes
PTPRK	yes			TSG	fusion			yes	yes
PTPRT	yes			TSG				yes
PWWP2A	yes			fusion					yes
QKI	yes			oncogene	TSG		yes	yes
RABEP1	yes			fusion					yes
RAC1	yes			oncogene			yes
RAD17	yes			TSG				yes
RAD21	yes			oncogene	TSG		yes	yes
RAD50	yes	yes	yes
RAD51B	yes			TSG	fusion			yes	yes
RAF1	yes			oncogene	fusion		yes		yes
RALGDS	yes			fusion					yes
RANBP2	yes			TSG	fusion			yes	yes
RAP1B	yes			oncogene			yes
RAP1GDS1	yes			oncogene	fusion		yes		yes
RARA	yes			oncogene	fusion		yes		yes
RB1	yes	yes	yes	TSG				yes
RBM10	yes			TSG				yes
RBM15	yes			fusion					yes
RECQL4		yes		oncogene	TSG		yes	yes
REL	yes			oncogene			yes
RET	yes	yes	yes	oncogene	fusion		yes		yes
RFWD3	yes	yes	yes	TSG				yes
RGPD3	yes
RGS7	yes
RHOA	yes			oncogene	TSG		yes	yes
RHOH	yes			TSG	fusion			yes	yes
RMI2	yes			TSG	fusion			yes	yes
RNF213	yes			fusion					yes
RNF43	yes			TSG				yes
ROBO2	yes			TSG				yes
ROS1	yes			oncogene	fusion		yes		yes
RPL10	yes			TSG				yes
RPL22	yes			TSG	fusion			yes	yes
RPL5	yes			TSG				yes
RPN1	yes			fusion					yes
RRAS2	yes
RSPO2	yes			TSG	fusion			yes	yes
RSPO3	yes			oncogene	fusion		yes		yes
RUNX1	yes			oncogene	TSG	fusion	yes	yes	yes
RUNX1T1	yes			oncogene	TSG	fusion	yes	yes	yes
S100A7	yes			fusion					yes
SALL4	yes			oncogene			yes
SBDS		yes		TSG				yes
SDC4	yes			fusion					yes
SDHA	yes	yes	yes	TSG				yes
SDHAF2		yes		TSG				yes
SDHB		yes		TSG				yes
SDHC		yes		TSG				yes
SDHD		yes		TSG				yes
45540	yes			fusion					yes
45541	yes			fusion					yes
45544	yes			fusion					yes
SET	yes			oncogene	fusion		yes		yes
SETBP1	yes	yes	yes	oncogene	fusion		yes		yes
SETD1B	yes			TSG				yes
SETD2	yes			TSG				yes
SETDB1	yes			oncogene			yes
SF3B1	yes			oncogene			yes
SFPQ	yes			TSG	fusion			yes	yes
SFRP4	yes			TSG				yes
SGK1	yes			oncogene			yes
SH2B3	yes			TSG				yes
SH3GL1	yes			oncogene	fusion		yes		yes
SHTN1	yes			fusion					yes
SIRPA	yes			TSG				yes
SIX1	yes			oncogene			yes
SIX2	yes			oncogene			yes
SKI	yes			oncogene			yes
SLC34A2	yes			TSG	fusion			yes	yes
SLC45A3	yes			fusion					yes
SMAD2	yes			TSG				yes
SMAD3	yes			TSG				yes
SMAD4	yes	yes	yes	TSG				yes
SMARCA4	yes			TSG				yes
SMARCB1	yes	yes	yes	TSG				yes
SMARCD1	yes			TSG				yes
SMARCE1		yes		TSG				yes
SMC1A	yes			TSG				yes
SMO	yes			oncogene			yes
SND1	yes			oncogene	fusion		yes		yes
SNX29	yes			fusion					yes
SOCS1	yes			TSG				yes
SOX2	yes			oncogene			yes
SOX21	yes			TSG				yes
SPECC1	yes			fusion					yes
SPEN	yes			TSG				yes
SPOP	yes	yes	yes	TSG				yes
SRC	yes			oncogene			yes
SRGAP3	yes			fusion					yes
SRSF2	yes			oncogene			yes
SRSF3	yes			oncogene	fusion		yes		yes
SS18	yes			fusion					yes
SS18L1	yes			fusion					yes
SSX1	yes			oncogene	fusion		yes		yes
SSX2	yes			oncogene	fusion		yes		yes
SSX4	yes			oncogene	fusion		yes		yes
STAG1	yes			TSG				yes
STAG2	yes			TSG				yes
STAT3	yes	yes	yes	oncogene			yes
STAT5B	yes			oncogene	TSG	fusion	yes	yes	yes
STAT6	yes			oncogene	fusion		yes		yes
STIL	yes			oncogene	fusion		yes		yes
STK11	yes	yes	yes	TSG				yes
STRN	yes			fusion					yes
SUB1	yes
SUFU	yes	yes	yes	TSG				yes
SUZ12	yes			oncogene	TSG	fusion	yes	yes	yes
SYK	yes			oncogene	fusion		yes		yes
TAF15	yes			oncogene	fusion		yes		yes
TAL1	yes			oncogene	fusion		yes		yes
TAL2	yes			oncogene	fusion		yes		yes
TBL1XR1	yes			oncogene	TSG	fusion	yes	yes	yes
TBX3	yes			oncogene	TSG		yes	yes
TCEA1	yes			fusion					yes
TCF12	yes			fusion					yes
TCF3	yes			oncogene	TSG	fusion	yes	yes	yes
TCF7L2	yes			oncogene	fusion		yes		yes
TCL1A	yes			oncogene	fusion		yes		yes
TEC	yes			oncogene	fusion		yes		yes
TENT5C	yes			TSG				yes
TERT	yes	yes	yes	oncogene	TSG		yes	yes
TET1	yes			oncogene	TSG	fusion	yes	yes	yes
TET2	yes			TSG				yes
TFE3	yes			oncogene	fusion		yes		yes
TFEB	yes			oncogene	fusion		yes		yes
TFG	yes			fusion					yes
TFPT	yes			fusion					yes
TFRC	yes			fusion					yes
TGFBR2	yes	yes	yes	TSG				yes
THRAP3	yes			fusion					yes
TLX1	yes			oncogene	fusion		yes		yes
TLX3	yes			oncogene	fusion		yes		yes
TMEM127		yes		TSG				yes
TMPRSS2	yes			fusion					yes
TMSB4X	yes			oncogene			yes
TNC	yes			oncogene			yes
TNFAIP3	yes			TSG				yes
TNFRSF14	yes			TSG				yes
TNFRSF17	yes			oncogene	fusion		yes		yes
TOP1	yes			fusion					yes
TP53	yes	yes	yes	oncogene	TSG	fusion	yes	yes	yes
TP63	yes	yes	yes	oncogene	TSG		yes	yes
TPM3	yes			TSG	fusion			yes	yes
TPM4	yes			fusion					yes
TPR	yes			fusion					yes
TRA	yes			fusion					yes
TRAF7	yes			TSG				yes
TRB	yes			fusion					yes
TRD	yes			fusion					yes
TRIM24	yes			oncogene	TSG	fusion	yes	yes	yes
TRIM27	yes			oncogene	fusion		yes		yes
TRIM33	yes			TSG	fusion			yes	yes
TRIP11	yes			fusion					yes
TRRAP	yes			oncogene			yes
TSC1	yes	yes	yes	TSG				yes
TSC2	yes	yes	yes	TSG				yes
TSHR	yes	yes	yes
U2AF1	yes			oncogene			yes
UBR5	yes			oncogene			yes
USP44	yes			TSG				yes
USP6	yes			oncogene	fusion		yes		yes
USP8	yes			oncogene			yes
USP9X	yes	yes	yes	fusion					yes
VAV1	yes			fusion					yes
VHL	yes	yes	yes	TSG				yes
VTI1A	yes			fusion					yes
WAS		yes		oncogene			yes
WDCP	yes			fusion					yes
WIF1	yes			TSG	fusion			yes	yes
WNK2	yes			TSG				yes
WRN		yes		TSG				yes
WT1	yes	yes	yes	oncogene	TSG	fusion	yes	yes	yes
WWTR1	yes			oncogene	fusion		yes		yes
XPA		yes		TSG				yes
XPC		yes		TSG				yes
XPO1	yes			oncogene			yes
YWHAE	yes			TSG	fusion			yes	yes
ZBTB16	yes			TSG	fusion			yes	yes
ZCCHC8	yes			fusion					yes
ZEB1	yes			oncogene			yes
ZFHX3	yes			TSG				yes
ZMYM2	yes			fusion					yes
ZMYM3	yes			TSG				yes
ZNF331	yes			TSG	fusion			yes	yes
ZNF384	yes			fusion					yes
ZNF429	yes
ZNF479	yes
ZNF521	yes			oncogene	fusion		yes		yes
ZNRF3	yes			TSG				yes
ZRSR2	yes			TSG				yes
