## Supplementary Data S1 for "Recent Non-LTR Retrotransposon Activity Predicts Cancer Prevalence in Mammals"

### Sheet: Sheet1
species	Superorder	Order	Family	Common_Name	Assembly_Accession	Assembly_Level	Assembly_BUSCO_Scores	Contig_N50	Reference_For_Annotation_File	Peptide_BUSCO_Scores	NeoplasiaPrevalence	MalignancyPrevalence	Ratio	Necropsies	SE	maximum_longevity_y	maximum_longevity_m	L1_Counts	L1_IQR_Means_to_PC_Genes	L1_Medians_to_PC_Genes	L1_IQR_Means_to_CGOs	L1_Medians_to_CGOs	SINEs_Counts	SINEs_IQR_Means_to_PC_Genes	SINEs_Medians_to_PC_Genes	SINEs_IQR_Means_to_CGOs	SINEs_Medians_to_CGOs	L1_SINEs_Counts	L1_SINEs_IQR_Means_to_PC_Genes	L1_SINEs_Medians_to_PC_Genes	L1_SINEs_IQR_Means_to_CGOs	L1_SINEs_Medians_to_CGOs	L1_PC_Intersections	SINEs_PC_Intersections	L1_SINEs_PC_Intersections	L1_CGOs_Intersections	SINEs_CGOs_Intersections	L1_SINEs_CGOs_Intersections	Somatic	Germline	Oncogene	TSG	Fusion	Total_CGOs
Acinonyx_jubatus	Laurasiatheria	Carnivora	Felidae	Cheetah	GCA_027475565.1	Chromosome	98.7	96827784	RefSeq	99.3	0.151899	0.0379747	0.25	79	0.112509	20.5	246	115	95742.4	66632	1.16585e+06	947584	36	69743.8	73022	1.08087e+06	721753	151	87465.9	70201	1.14466e+06	919460	32	19	51	5	6	11	1714	202	827	718	871	1772
Addax_nasomaculatus	Laurasiatheria	Artiodactyla	Bovidae	Addax	GCA_019593525.1	Scaffold	91.4	17026	Liftoff (Ovis aries)	81.2	0.166667	0.133333	0.8	30	0.182574	28.2	338.4	0	0	0	0	0	4	105207	99638.5	586315	586362	4	105207	99638.5	586315	586362	0	3	3	0	0	0	1404	175	679	576	723	1455
Aepyceros_melampus	Laurasiatheria	Artiodactyla	Bovidae	Impala	GCA_006408695.1	Scaffold	76	82459	Liftoff (Ovis aries)	20.7	0.08	0.08	1	25	0.2	25.6	307.2	0	0	0	1	1	24	35861.9	24779.5	1	1	24	35861.9	24779.5	1	1	0	8	8	0	0	0	476	47	256	174	261	491
Antilocapra_americana	Laurasiatheria	Artiodactyla	Antilocapridae	Peninsular Pronghorn	GCA_007570785.1	Scaffold	96.1	220431	Liftoff (Ovis aries)	84.5	0.0789474	0.0526316	0.666667	38	0.162221	15.5	186	377	161921	103648	2.46383e+06	1595347	16	572.46	1	1	1	393	153670	93511	2.28412e+06	1418436	88	2	90	3	0	3	1480	172	722	612	742	1527
Artibeus_jamaicensis	Laurasiatheria	Chiroptera	Phyllostomidae	Jamaican Fruit Bat	GCF_021234435.1	Scaffold	96.1	22092642	RefSeq	99.2	0.0625	0.0375	0.6	80	0.111803	19.2167	230.6	859	117787	89043	2.33157e+06	1147501	6	146716	82255.5	1.6524e+06	698344	865	118005	89043	2.31611e+06	1147501	196	0	196	0	0	0	2075	241	1086	840	1102	2152
Callithrix_jacchus	Euarchontoglires	Primates	Callitrichidae	Common Marmoset	GCF_011100555.1	Chromosome	98.3	13222669	RefSeq	99.6	0.170213	0.0851064	0.5	47	0.145865	22.7917	273.5	7530	108796	80062	5.04674e+06	4.12653e+06	46889	90632.4	59783	4.89985e+06	3960867	54419	93373.5	62356	4.91973e+06	3979588	2239	22311	24550	0	0	0	2192	260	1071	881	1141	2270
Canis_lupus	Laurasiatheria	Carnivora	Canidae	Gray Wolf	GCF_011100685.1	Chromosome	96.2	27487084	RefSeq	98.1	0.333333	0.25	0.75	36	0.166667	29.5	354	1865	112756	75451	7.07782e+06	2.22981e+06	2671	54224.3	40479	8.29677e+06	4845685	4536	73180.9	50815.5	7.77337e+06	3947721	457	1294	1751	0	3	3	2014	242	1006	821	1044	2091
Capra_hircus	Laurasiatheria	Artiodactyla	Bovidae	Saint Clemente Goat	GCF_001704415.2	Chromosome	95.7	26244591	RefSeq	99.6	0.316239	0.136752	0.432432	117	0.09245	20.8	249.6	882	123152	59199	1.44199e+06	892835	113	127925	74404	1.2922e+06	981807	995	117018	61637.5	1.43519e+06	896840	121	52	173	5	2	7	2073	239	1049	839	1033	2140
Carollia_perspicillata	Laurasiatheria	Chiroptera	Phyllostomidae	Seba Short-tailed Bat	GCA_004027735.1	Scaffold	48.3	10341	Liftoff (Artibeus jamaicensis)	40.4	0.0639269	0.0410959	0.642857	219	0.0675737	17	204	1	1	1	1	1	7789	1	1	1	1	7790	1	1	1	1	0	429	429	0	34	34	1480	183	744	597	761	1531
Cercopithecus_mitis	Euarchontoglires	Primates	Cercopithecidae	Blue Monkey	GCA_028627265.1	Chromosome	78.3	28335	Liftoff (Pan troglodytes)	64.6	0.1	0.1	1	40	0.158114	37.8	453.6	0	0	0	0	0	29883	1	1	1	1	29883	1	1	1	1	0	1804	1804	0	53	53	1316	148	658	529	690	1364
Choloepus_didactylus	Xenarthra	Pilosa	Megalonychidae	Linnes Two-toed Sloth	GCF_015220235.1	Chromosome	95.9	20994632	RefSeq	98.4	0.05	0.05	1	20	0.223607	36.8	441.6	1328	75128.8	53469	2.07758e+06	1546755	11	46122.9	43806	2.69913e+06	772849	1339	75248.6	53342	2.10483e+06	1545374	605	11	616	27	0	27	2122	257	1040	895	1077	2197
Colobus_guereza	Euarchontoglires	Primates	Cercopithecidae	Colobus Monkey	GCA_021498455.1	Chromosome	95	15612012	Liftoff (Pan troglodytes)	71.1	0.117647	0.0588235	0.5	34	0.171499	35	420	3173	193199	152076	2.97621e+06	2452509	57498	84377.9	58675	2.16299e+06	1.64903e+06	60671	89316.2	61325	2.20442e+06	1689867	778	28807	29585	35	1566	1601	1177	142	567	478	617	1224
Dasyprocta_punctata	Euarchontoglires	Rodentia	Dasyproctidae	Central American Agouti	GCA_004363535.1	Scaffold	71.6	38650	Liftoff (Mus musculus)	16.5	0.15625	0.125	0.8	32	0.176777	13.8	165.6	0	0	0	0	0	56052	1	1	1	1	56052	1	1	1	1	0	1299	1299	0	72	72	856	95	434	334	438	887
Dasypus_novemcinctus	Xenarthra	Cingulata	Dasypodidae	Armadillo	GCF_030445035.1	Scaffold	92	26278	RefSeq	97.7	0.0512821	0.025641	0.5	78	0.113228	22.3333	268	506	136472	95920.5	3.55758e+06	2576330	23	192017	48442	3.31846e+06	2.52617e+06	529	137056	95724	3.54824e+06	2576330	80	1	81	1	0	1	2385	270	1102	951	1292	2458
Eidolon_helvum	Laurasiatheria	Chiroptera	Pteropodidae	Straw-colored Fruit Bat	GCA_000465285.1	Scaffold	61	12668	Liftoff (Rousettus aegyptiacus)	46.4	0.0322581	0.0322581	1	31	0.179605	21.8325	261.99	0	0	0	0	0	416	1	1	1	1	416	1	1	1	1	0	85	85	0	3	3	1152	144	554	484	597	1197
Elephas_maximus	Afrotheria	Proboscidea	Elephantidae	Asian Elephant	GCF_024166365.1	Chromosome	96.1	87987108	RefSeq	99.4	0.409091	0.0454545	0.111111	22	0.213201	80	960	4143	208337	145252	2.79645e+06	2.27361e+06	6783	119318	84476	2.25093e+06	1791266	10926	146564	100748	2.45655e+06	1955972	1073	3439	4512	35	162	197	2147	247	1038	865	1135	2223
Eudorcas_thomsonii	Laurasiatheria	Artiodactyla	Bovidae	Thompsons Gazelle	GCA_006408755.1	Scaffold	94	137476	Liftoff (Ovis aries)	83.6	0.206897	0.137931	0.666667	29	0.185695	20	240	376	161441	110894	1	1	5	61945.2	31839	1	1	381	158274	108502	1	1	48	2	50	1	1	2	1458	170	706	612	738	1507
Giraffa_camelopardalis	Laurasiatheria	Artiodactyla	Giraffidae	Baringo Giraffe	GCA_017591445.1	Chromosome	93.3	11323477	Liftoff (Ovis aries)	75.5	0.1	0.0666667	0.666667	30	0.182574	39.5	474	352	136105	95595.5	2.35439e+06	2.04765e+06	1	160746	160746	453435	453435	353	136180	95789	2.34879e+06	2025950	100	0	100	4	0	4	1316	140	664	543	686	1362
Gorilla_gorilla	Euarchontoglires	Primates	Hominidae	Gorilla	GCF_008122165.1	Chromosome	95.9	9522971	RefSeq	99.8	0.225	0.15	0.666667	40	0.158114	55.4	664.8	4282	140278	100933	4.14487e+06	3.51172e+06	1489	104534	66436	3.84184e+06	3108552	5771	129762	93295	4.07304e+06	3406940	1231	631	1862	18	14	32	2418	300	1160	1032	1234	2498
Heterocephalus_glaber	Euarchontoglires	Rodentia	Bathyergidae	Naked Mole Rat	GCF_000247695.1	Scaffold	95.2	47778	RefSeq	98.3	0.0137931	0.00689655	0.5	145	0.0830455	28.3	339.6	2	34653	34653	337248	337248	143	48053.3	37712.5	1.36694e+06	1273747	145	47857.7	37712.5	1.35461e+06	1151892	1	87	88	1	2	3	2020	236	989	840	1051	2085
Hydrochoerus_hydrochaeris	Euarchontoglires	Rodentia	Caviidae	Capybara	GCA_004027455.1	Scaffold	88.6	148451	Liftoff (Mus musculus)	16.1	0.181818	0.145455	0.8	55	0.13484	15.1	181.2	28	36546.8	1	1	1	3976	1	1	1	1	4004	1	1	1	1	3	160	163	1	15	16	685	74	364	264	371	714
Lama_glama	Laurasiatheria	Artiodactyla	Camelidae	Llama	GCA_013239585.1	Scaffold	95.5	111519	Liftoff (Ovis aries)	58.8	0.294118	0.147059	0.5	34	0.171499	61.4667	737.6	0	0	0	0	0	40	1	1	1	1	40	1	1	1	1	0	4	4	0	0	0	1147	120	561	463	602	1178
Lemur_catta	Euarchontoglires	Primates	Lemuridae	Ringed-tailed Lemur	GCF_020740605.2	Chromosome	96.2	32529614	RefSeq	98.7	0.284211	0.231579	0.814815	95	0.102598	37.3	447.6	8	233366	154790	1.54019e+06	1.27003e+06	24707	50577.9	38364.5	1.62721e+06	1.22469e+06	24715	50620.9	38400.5	1.62719e+06	1.22482e+06	3	12682	12685	0	478	478	2006	240	1003	824	1046	2079
Litocranius_walleri	Laurasiatheria	Artiodactyla	Bovidae	Southern Gerenuk	GCA_006410535.1	Scaffold	94.2	62351	Liftoff (Ovis aries)	82	0.0943396	0.0377358	0.4	53	0.137361	17.3	207.6	580	183999	112816	168486	1	9	27873.1	11125	1	1	589	182169	109422	158483	1	89	3	92	3	1	4	1400	169	675	589	703	1446
Lontra_canadensis	Laurasiatheria	Carnivora	Mustelidae	River Otter	GCF_010015895.1	Scaffold	96.2	691969	RefSeq	99.3	0.119048	0.0714286	0.6	42	0.154303	27	324	2673	167234	118764	2.01736e+06	1481966	20	39510.3	28258.5	1.02171e+06	213044	2693	165896	118177	2.0099e+06	1.48109e+06	608	9	617	19	0	19	2019	248	987	850	1032	2087
Lycaon_pictus	Laurasiatheria	Carnivora	Canidae	Hunting Dog	GCA_004216515.1	Scaffold	85.5	61225	Liftoff (Canis lupus)	78.5	0.344828	0.224138	0.65	58	0.131306	17	204	194	130572	85497.5	1.01547e+06	623944	717	57849.4	39489	997086	685501	911	65495	47547	997176	665307	59	324	383	3	16	19	1363	168	670	552	709	1411
Mandrillus_sphinx	Euarchontoglires	Primates	Cercopithecidae	Mandrill	GCA_023783085.1	Contig	93.9	20999372	Liftoff (Pan troglodytes)	67	0.25	0.15625	0.625	32	0.176777	46.33	555.96	1528	125271	90156.5	2.27256e+06	1626198	12015	71288.1	49492	1.79096e+06	1144352	13543	77448.6	53246.5	1.84499e+06	1187121	460	5787	6247	12	243	255	1080	115	552	416	567	1118
Mus_musculus	Euarchontoglires	Rodentia	Muridae	Mouse	GCF_000001635.27	Chromosome	96.9	59462871	RefSeq	99.8	0.390244	0.268293	0.6875	41	0.156174	6	72	7419	183568	129054	5.12086e+06	4.34325e+06	15240	37045.5	27534	3.23686e+06	2433282	22659	64523.4	41488	3.96186e+06	3038901	1565	7695	9260	41	126	167	3197	372	1607	1304	1617	3296
Mustela_nigripes	Laurasiatheria	Carnivora	Mustelidae	Black Footed Ferret	GCA_022355385.1	Chromosome	96.1	148763	Liftoff (Mustela puturius)	94.7	0.119565	0.076087	0.636364	92	0.104257	12	144	959	175296	126112	3.57515e+06	2798102	8273	77118.3	52207.5	2.88609e+06	2344393	9232	86124.4	58202.5	2.96477e+06	2385716	236	3829	4065	5	100	105	1697	207	825	721	868	1760
Mustela_putorius	Laurasiatheria	Carnivora	Mustelidae	Ferret	GCF_011764305.1	Contig	96.3	23598655	RefSeq	99.6	0.628571	0.409524	0.651515	105	0.09759	14	168	3296	138779	92478	2.07424e+06	1259189	108	114478	62991	2.58509e+06	1306426	3404	137986	91033.5	2.07306e+06	1261911	697	52	749	0	0	0	2119	250	1029	865	1093	2191
Nanger_dama	Laurasiatheria	Artiodactyla	Bovidae	Addras Gazelle	GCA_917880005.1	Scaffold	88.8	37125998	Liftoff (Ovis aries)	20.7	0.16	0.04	0.25	50	0.141421	19.3	231.6	569	202247	158266	3.60732e+06	2767209	3	47321	39082	1667271	1467154	572	201346	156282	3.5721e+06	2722790	114	1	115	0	0	0	304	25	143	109	162	313
Notamacropus_eugenii	Marsupialia	Diprotodontia	Macropodidae	Tammar Wallaby	GCA_028372415.1	Chromosome	93.3	15255043	Liftoff (Phascolarctos cinereus)	56.6	0.0243902	0.0243902	1	41	0.156174	15.1	181.2	635	516267	364268	5.29823e+07	43194656	12446	112034	80212	4.43182e+07	37171724	13081	119194	85715.5	4.48805e+07	37568998	95	5223	5318	0	6	6	1555	194	757	657	781	1613
Octodon_degus	Euarchontoglires	Rodentia	Octodontidae	Degu	GCF_000260255.1	Scaffold	94.6	19847	RefSeq	96.6	0.16	0.16	1	25	0.2	14	168	1	9192	9192	1	1	25272	49130.4	37618	1.30155e+06	541826	25273	49128.7	37617.5	1.3015e+06	541824	0	11824	11824	0	78	78	2067	245	1008	850	1052	2141
Oryctolagus_cuniculus	Euarchontoglires	Lagomorpha	Leporidae	Domestic Rabbit	GCF_009806435.1	Chromosome	91.4	337730	RefSeq	97	0.180645	0.141935	0.785714	155	0.0803219	18	216	584	110948	75614	6.64143e+06	4455553	39	110827	58079	2.06863e+06	556886	623	109404	74063	6.22645e+06	4145487	127	9	136	0	0	0	2245	282	1042	904	1156	2329
Ovis_aries	Laurasiatheria	Artiodactyla	Bovidae	Sheep	GCF_016772045.1	Chromosome	95.8	43178051	RefSeq	99.6	0.275862	0.183908	0.666667	87	0.107211	22.8	273.6	761	195873	138628	6.70479e+06	5401805	164	126508	70699.5	5.06183e+06	4883268	925	186015	125148	6.31877e+06	5.3158e+06	169	61	230	1	0	1	2195	248	1134	888	1131	2266
Pan_troglodytes	Euarchontoglires	Primates	Hominidae	Chimpanzee	GCF_028858775.1	Chromosome	96.9	94528342	RefSeq	99.8	0.384615	0.0769231	0.2	26	0.196116	74	888	2615	141150	102563	8.12675e+06	6285438	5540	12905.1	1	1.57633e+06	1	8155	53020.8	18273	3.86507e+06	2005223	858	1001	1859	4	6	10	2503	346	1244	1070	1311	2609
Panthera_leo	Laurasiatheria	Carnivora	Felidae	Lion	GCF_018350215.1	Chromosome	94	77781637	RefSeq	97.5	0.166667	0.133333	0.8	60	0.129099	30	360	2237	194156	134750	4.03513e+06	3.19488e+06	727	84895.8	57933	3.69694e+06	2646325	2964	164317	110926	3.95905e+06	3088111	598	351	949	9	6	15	1915	245	931	846	962	1991
Panthera_pardus	Laurasiatheria	Carnivora	Felidae	Leopard	GCA_024362965.1	Scaffold	95.8	22236240	RefSeq	99.8	0.3	0.1	0.333333	20	0.223607	27.3	327.6	2619	146559	104350	4.31739e+06	3430027	16807	91241.1	62819.5	3.56502e+06	2.72528e+06	19426	97941	67388	3.65442e+06	2810186	661	7964	8625	7	161	168	1986	231	994	844	1001	2054
Panthera_tigris	Laurasiatheria	Carnivora	Felidae	Bengal Tiger	GCF_018350195.1	Chromosome	96	74391967	RefSeq	99.7	0.239437	0.169014	0.705882	71	0.118678	26.3	315.6	2595	172844	119910	4.34795e+06	3596566	3	95495	35126	2.52444e+06	2614338	2598	172277	119847	4.33076e+06	3596357	682	0	682	6	0	6	1989	253	965	877	1006	2073
Panthera_uncia	Laurasiatheria	Carnivora	Felidae	Snow Leopard	GCF_023721935.1	Chromosome	94.7	179517	RefSeq	97.9	0.363636	0.30303	0.833333	33	0.174078	21.2	254.4	2073	171405	120646	5.38399e+06	4397923	6	119489	30007.5	5.96089e+06	7.82226e+06	2079	170953	120491	5.41895e+06	4399536	502	2	504	11	0	11	1996	242	975	848	1013	2063
Papio_hamadryas	Euarchontoglires	Primates	Cercopithecidae	Hamadryas Baboon	GCA_023781915.1	Contig	95	24989958	Liftoff (Pan troglodytes)	73.5	0.15	0.15	1	20	0.223607	45	540	2561	161915	118374	3.35821e+06	1857094	58956	74883.2	51291	3.02543e+06	1936394	61517	78213.6	52933.5	3.03938e+06	1934710	662	28473	29135	20	607	627	1197	145	596	491	624	1245
Phacochoerus_africanus	Laurasiatheria	Artiodactyla	Suidae	Warthog	GCF_016906955.1	Chromosome	96.3	10602503	RefSeq	99.5	0.176471	0.0882353	0.5	34	0.171499	20.9	250.8	260	160020	96185	3.84517e+06	2922131	11	194560	167409	2.95859e+06	3.22394e+06	271	161391	98378	3.87993e+06	2939136	51	6	57	1	1	2	1949	224	981	803	996	2020
Phascolarctos_cinereus	Marsupialia	Diprotodontia	Phascolarctidae	Koala	GCF_002099425.1	Contig	94.2	11587828	RefSeq	98.2	0.261905	0.25	0.954545	84	0.109109	22.1	265.2	1969	365044	268040	1.97911e+06	1015210	6270	75695	54884.5	1.59547e+06	910034	8239	113128	73995	1.68292e+06	926903	372	2879	3251	7	70	77	2064	270	981	876	997	2139
Phoca_vitulina	Laurasiatheria	Carnivora	Phocidae	Atlantic Harbor Seal	GCF_004348235.1	Scaffold	96	283887	RefSeq	99.3	0.0434783	0.0434783	1	46	0.147442	47.6	571.2	1860	139072	99986	2.74927e+06	2315666	11	58419.2	66525	1.42819e+06	1453969	1871	138551	99799	2.74355e+06	2313228	596	4	600	15	2	17	2060	249	1067	852	1033	2131
Procavia_capensis	Afrotheria	Hyracoidea	Procaviidae	Rock Hyrax	GCA_000152225.2	Scaffold	92.8	35792	Liftoff (Mus musculus)	64.3	0.0810811	0.0540541	0.666667	148	0.0821995	14.8083	177.7	1	28430	28430	1	1	39	69304.2	21036	1	1	40	68199.5	21430	1	1	0	5	5	0	0	0	1649	195	832	654	876	1706
Procyon_lotor	Laurasiatheria	Carnivora	Procyonidae	Raccoon	GCA_028646535.1	Chromosome	81.6	34230	Liftoff (Panthera pardus)	60.2	0.0810811	0.0540541	0.666667	37	0.164399	21	252	0	0	0	0	0	28	19429	3322.5	925499	690148	28	19429	3322.5	925499	690148	0	10	10	0	0	0	1266	142	627	519	664	1299
Pusa_hispida	Laurasiatheria	Carnivora	Phocidae	Ringed Seal	GCA_947044825.1	Contig	95.9	3664905	Liftoff (Halichoerus grypus)	86.5	0.0714286	0.0714286	1	42	0.154303	46	552	854	88051.8	60005.5	1	1	47	71016.7	76012	54379.4	1	901	86900.4	60467.5	1	1	172	18	190	3	2	5	1679	193	823	693	837	1734
Rangifer_tarandus	Laurasiatheria	Artiodactyla	Cervidae	Caribou	GCF_019903745.1	Scaffold	91.4	167694	Liftoff (Cervus canadensis)	85.1	0.117647	0.0588235	0.5	34	0.171499	21.7	260.4	499	1	1	1	1	5	1	1	1	1	504	1	1	1	1	0	0	0	0	0	0	1497	183	728	637	759	1555
Rattus_norvegicus	Euarchontoglires	Rodentia	Muridae	Rat	GCF_015227675.2	Chromosome	96.2	29198295	RefSeq	99.5	0.344633	0.0932203	0.270492	354	0.0531494	5	60	11865	170402	123778	1.69592e+07	14206012	44261	38397.9	28770.5	1.20216e+07	9.37066e+06	56126	53919.9	37021	1.32936e+07	1.04122e+07	2270	22302	24572	0	0	0	3029	359	1447	1239	1544	3128
Rousettus_aegyptiacus	Laurasiatheria	Chiroptera	Pteropodidae	Egyptian Fruit Bat	GCF_014176215.1	Scaffold	96.4	21999313	RefSeq	99.5	0.122807	0.105263	0.857143	57	0.132453	22.9	274.8	2	246957	246957	1.52767e+06	1.52767e+06	310	41432.4	29021	3.02451e+06	2467866	312	41334.3	29021	3.01515e+06	2.43766e+06	0	206	206	0	0	0	2080	281	1039	888	1060	2152
Suricata_suricatta	Laurasiatheria	Carnivora	Herpestidae	Meerkat	GCF_006229205.1	Chromosome	92.5	75409	RefSeq	97.1	0.157895	0.120301	0.761905	133	0.086711	20.6	247.2	0	0	0	0	0	6	131994	18019	681792	620592	6	131994	18019	681792	620592	0	3	3	0	0	0	1897	228	926	814	962	1971
Sus_scrofa	Laurasiatheria	Artiodactyla	Suidae	Guinea Hog	GCF_000003025.6	Chromosome	95.7	48231277	RefSeq	98.8	0.106061	0.0606061	0.571429	66	0.123091	27	324	631	145733	93809	3.67227e+06	3.56667e+06	3	21080.3	15348	4058004	1034033	634	145096	92666.5	3.67402e+06	3554939	163	1	164	1	0	1	2139	263	1068	879	1072	2210
Ursus_maritimus	Laurasiatheria	Carnivora	Ursidae	Polar Bear	GCF_017311325.1	Scaffold	96	206653	RefSeq	99.3	0.307692	0.192308	0.625	26	0.196116	45	540	1008	105027	73930	4.63221e+06	3815227	361	80322.3	61679	5.10569e+06	4310188	1369	98488.5	69437.5	4.7324e+06	3.95139e+06	258	157	415	3	0	3	1914	235	938	815	970	1981
Varecia_variegata	Euarchontoglires	Primates	Lemuridae	Ruffed Lemur	GCA_028533085.1	Chromosome	85.5	40155	Liftoff (Pan troglodytes)	52.5	0.333333	0.229167	0.6875	48	0.144338	36.1	433.2	0	0	0	0	0	91383	3482.31	1	313464	1	91383	3482.31	1	313464	1	0	16881	16881	0	204	204	1034	105	534	405	556	1067
Zalophus_californianus	Laurasiatheria	Carnivora	Otariidae	California Sealion	GCF_009762305.2	Chromosome	96.3	32626160	RefSeq	99.6	0.192982	0.140351	0.727273	57	0.132453	35.7	428.4	1715	134573	104448	5.84925e+06	5194034	272	81792.2	55946.5	5.70076e+06	4.56669e+06	1987	128993	96424.5	5.84833e+06	5.07296e+06	456	139	595	0	0	0	2189	273	1111	901	1112	2279
