## Supplementary Variable Descriptions for "Recent Non-LTR Retrotransposon Activity Predicts Cancer Prevalence in Mammals"

### Sheet: Dataset_Variable_Descriptions
Variable	Description
species	The binomial (Latin) name of the species, consisting of the genus and species epithet.
Superorder	Taxonomic superorder of the species.
Order	Taxonomic order of the species.
Family	Taxonomic family of the species.
Common_Name	English common name for species.
Assembly_Accession	The NCBI accession number for the genome assembly of the species.
Assembly_Level	The assembly status of the genome, such as contig, scaffold, or chromosome-level.
Assembly_BUSCO_Scores	Benchmarking Universal Single-Copy Ortholog (BUSCO) score indicating genome completeness based on conserved gene content.
Contig_N50	The length N50 of the contigs in the assembly, representing assembly contiguity.
Reference_For_Annotation_File	Reference or source used for annotating protein-coding genes in the genome.
Peptide_BUSCO_Scores	Benchmarking Universal Single-Copy Ortholog (BUSCO) score based on the annotated peptide sequences, assessing peptide files completeness.
NeoplasiaPrevalence	Proportion of individuals with any type of neoplastic (benign or malignant tumor) lesion in the species.
MalignancyPrevalence	Proportion of individuals with malignant (cancerous) tumors in the species.
Ratio	Ratio of malignancy prevalence to neoplasia prevalence for each species.
Necropsies	Total number of necropsy records examined for the species.
SE	Weighting factor applied to necropsy records to balance sampling effort across species, calculated as 1 divided by the square root of the total necropsy count for each species.
maximum_longevity_y	Maximum recorded lifespan of the species in years.
maximum_longevity_m	Maximum recorded lifespan of the species in months.
L1_Counts	Total number of potentially active L1 elements in the genome.
L1_IQR_Means_to_PC_Genes	Mean interquartile range (IQR) distance from potentially active L1s to the nearest protein-coding genes.
L1_Medians_to_PC_Genes	Median distance from potentially active L1s to the nearest protein-coding genes.
L1_IQR_Means_to_CGOs	Mean IQR distance from potentially active L1s to the nearest cancer gene orthologs.
L1_Medians_to_CGOs	Median distance from potentially active L1s to the nearest cancer gene orthologs.
SINEs_Counts	Total number of potentially active SINE elements in the genome.
SINEs_IQR_Means_to_PC_Genes	Mean IQR distance from potentially active SINEs to the nearest protein-coding genes.
SINEs_Medians_to_PC_Genes	Median distance from potentially active SINEs to the nearest protein-coding genes.
SINEs_IQR_Means_to_CGOs	Mean IQR distance from potentially active SINEs to the nearest human cancer gene orthologs.
SINEs_Medians_to_CGOs	Median distance from potentially active SINEs to the nearest human cancer gene orthologs.
L1_SINEs_Counts	Combined total number of potentially active L1 and SINE elements.
L1_SINEs_IQR_Means_to_PC_Genes	Mean IQR distance from potentially active L1 and SINEs to the nearest protein-coding genes.
L1_SINEs_Medians_to_PC_Genes	Median distance from potentially active L1 and SINEs to the nearest protein-coding genes.
L1_SINEs_IQR_Means_to_CGOs	Mean IQR distance from potentially active L1 and SINEs to the nearest cancer gene orthologs.
L1_SINEs_Medians_to_CGOs	Median distance from potentially active L1 and SINEs to the nearest cancer gene orthologs.
L1_PC_Intersections	Number of potentially active L1 insertions within protein-coding genes.
SINEs_PC_Intersections	Number of potentially active SINE insertions within protein-coding genes.
L1_SINEs_PC_Intersections	Number of potentially active L1 and SINE insertions within protein-coding genes.
L1_CGOs_Intersections	Number of potentially active L1 insertions within cancer gene orthologs.
SINEs_CGOs_Intersections	Number of potentially active SINE insertions within cancer gene orthologs.
L1_SINEs_CGOs_Intersections	Number of potentially active L1 and SINE insertions within cancer gene orthologs.
Somatic	Number of human cancer gene orthologs classified as somatic mutation drivers.
Germline	Number of human cancer gene orthologs associated with germline predisposition to cancer.
Oncogene	Number of human cancer gene orthologs with known oncogenic function.
TSG	Number of human cancer gene orthologs functioning as tumor suppressor genes.
Fusion	Number of human cancer gene orthologs involved in gene fusions.
Total_CGOs	Total number of human cancer gene orthologs found in the genome.
